# Refined Enterotyping Reveals Dysbiosis in Global Fecal Metagenomes

**DOI:** 10.1101/2024.08.13.607711

**Authors:** Marisa Isabell Keller, Suguru Nishijima, Daniel Podlesny, Chan Yeong Kim, Shahriyar Mahdi Robbani, Christian Schudoma, Anthony Fullam, Jonas Schiller, Ivica Letunic, Wasiu Akanni, Askarbek Orakov, Thomas Sebastian Schmidt, Federico Marotta, Anja Telzerow, Diënty HM Hazenbrink, Rajna Hercog, Stefanie Kandels, Robert Schierwagen, Sabine Klein, Maximilian Joseph Brol, Wenyi Gu, Frank Erhard Uschner, Maria Papp, Wim Laleman, Debbie Shawcross, Minneke J. Conraad, Rajiv Jalan, Katrine Holtz Thorhauge, Stine Johansen, Maja Thiele, Aleksander Krag, Jonel Trebicka, Michael Kuhn, Thea Van Rossum, Peer Bork, the MICROB-PREDICT consortium

## Abstract

**Background:** Enterotypes describe human fecal microbiomes grouped by similarity into clusters of microbial community composition, often associated with disease, medications, diet, and lifestyle. Numbers and determinants of enterotypes have been derived by diverse frameworks and applied to cohorts that often lack diversity or inter-cohort comparability.

**Results:** To overcome these limitations, we selected 16,772 fecal metagenomes collected from 38 countries to revisit the enterotypes using state-of-the-art fuzzy clustering and found robust clustering regardless of underlying taxonomy, consistent with previous findings. Quantifying the strength of enterotype classifications enriched the enterotype landscape, also reflecting some continuity of microbial compositions. As the classification strength was associated with the patient’s health status, we established an “Enterotype Dysbiosis Score” (EDS) as a latent covariate for various diseases.

**Conclusion:** This global study confirms the enterotypes, reveals a dysbiosis signal within the enterotype landscape, and enables robust classification of metagenomes with an online “Enterotyper” tool, allowing reproducible analysis in future studies.

**Graphical Abstract:** 
