## SupplementaryTables for "Refined Enterotyping Reveals Dysbiosis in Global Fecal Metagenomes"

### Sheet: Supplementary_Table_1
studies	study_accession	pubmed_identifier	publishing_year	samples	first_author
Ang_2020_ketogenic_diet	PRJ529487	32492391	2020	34	Olson, Christine A
Bedarf_2017_parkinson	PRJEB17784	28449715	2017	59	Bedarf, J R
Bengtsson-Palme_2015_travellers_diarrhea	PRJEB7369	29228901	2017	70	Forsell, Joakim
Bertrand_2019_antibiotics	PRJEB29152	31359005	2019	47	Bertrand, Denis
Bittinger_2020_infants	PRJ557731	32284564	2020	191	Bittinger, Kyle
Buschart_2016_T1D	PRJ289586	27723761	2016	184	Heintz-Buschart, Anna
Campbell_2020_chimpanzee_gorilla	PRJ539933	32203121		160	Campbell
Chu_2017_infants	PRJ322188	28112736	2017	86	Chu, Derrick M
Damico_2019_child_HSCT	PRJ525982	30948795	2019	32	D'Amico, Federica
David_2015_bangladesh	PRJEB9150	25991682		5	David
DeFillipis_2019_diet	PRJ340216	30799264	2019	101	De Filippis, Francesca
Devoto_2019_Bangladeshi	PRJ471730	30692672		8	Devoto
Dhakan_2019_India	PRJ397112	30698687	2019	110	Dhakan, D B
Dzunkova_2019_phages	PRJ492716	31384000		335	Dzunkova
Feng_2015_CRC_Austria	PRJEB7774	25758642	2015	156	Feng, Qiang
Feng_2016_blood_urine	PRJEB15111	26932197		101	Feng
FijiCOMP	PRJ217052	27409808 30911128	2016 2019	523	Brito, I L Brito, Ilana L
Frankel_2017_chemotherapy	PRJ397906	28923537	2017	44	Frankel, Arthur E
Fukuyama_2017_bowelcleansing	PRJ388263	28821012	2017	366	Fukuyama, Julia
Gevers_2014_crohn_child	PRJ237362	24629344	2014	1465	Gevers, Dirk
Gomez_2016_probiotics	PRJ324129	27693307		63	Gomez
Gopalakrishnan_2018_melanoma_PD1	PRJEB22893	29097493	2018	25	Gopalakrishnan, V
Gu_2017_T2D	PRJEB12124	29176714		187	Gu
HMP	PRJ48479¬†PRJ275349			2161
Hale_2018_CRC	PRJ397219¬†PRJ445346	29704665	2018	1442	Hale, Vanessa L
Hansen_2018_gluten	PRJ491335	30425247	2018	208	Hansen, Lea B S
He_2017_Crohn	PRJEB15371	28655159	2017	123	He, Qing
Hoyles_2018_NAFLD_liver	PRJEB14215	29942096	2018	73	Hoyles, Lesley
Hu_2019_tubercolosis	PRJ401385	31001490	2019	77	Hu, Yongfei Hu
Huang_2020_ankylosing_spondylitis	PRJEB28545	31778109	2020	150	Huang, RunYue
Jie_2017_artherosclerosis_cardiovascular	PRJEB21528	29018189	2017	405	Jie, Zhuye
Karlsson_2013_T2D	PRJEB1786	23719380	2013	145	Karlsson, Fredrik H
Kim_2019_bone_marrow	PRJ394877	31435014		157	Kim
Kinumaki_2015_Kawasaki_disease	PRJDA72415	26322033	2015	80	Kinumaki, Akiko
Knoll_2017_IBD_children		28039159	2017	24	Knoll, Rebecca L
Korem_2017_bread_diet	PRJEB17643	28591632	2017	78	Korem, Tal
Korpela_2016	PRJEB11685	26811868		20	Korpela
Korpela_2018_mothers_infants	PRJEB24041	29496731	2018	27	Korpela, Katri
Kuang_2019_gestational_diabetes	PRJEB18755	28873967	2017	124	Kuang, Ya-Shu
Leggett_2018_preterm	PRJEB22207	31844297		1	Leggett
Li_2017_hypertension	PRJEB13870	28143587	2017	196	Li, Jing
Lim_2014_Korea_twins	PRJEB1690	25482875		36	Lim
Liu_2016_Mongolia	PRJ328899	27708392	2016	110	Liu, Wenjun
Liu_2017_obesity	PRJEB12123	28628112		256	Liu
Liu_2019_exercise_prediabetes	PRJ454826	31786155		107	Liu
Lloyd-Price_2019_HMP2IBD	PRJ398089	31142855		1510	Lloyd-Price
Lokmer_2019_gut_protozoa	PRJEB27005	30726303	2019	57	Lokmer, Ana
Loomba_2017_NAFLD_liver	PRJ373901	28467925	2017	86	Loomba, Rohit
Louis_2016_obese	PRJ290729	26919743	2016	92	Louis, Sandrine
Lu_2018_HIV	PRJ391226	30034377	2018	71	Lu, Wei
Lundgren_2018_infants	PRJ296814	29973274		65	Lundgren
Kartal_2022_PDAC	PRJEB38625 PRJEB42013	35260444		138	Kartal
Mardinoglu_2018_hepatic_steatosis	PRJ420817	29456073	2018	48	Mardinoglu, Adil
MetaHIT	PRJEB4336¬†PRJEB5224¬†PRJEB1220¬†PRJEB1786¬†PRJEB2054	26633628	2015	829	Forslund, Kristoffer
Monaghan_2019_India	PRJ564397		2019	107	Monaghan, Tanya
Nagy-Szakal_2017_CFS	PRJ379741	28441964	2017	100	Nagy-Szakal, Dorottya
Nearing_2019_leukemia	PRJEB29237	30838178	2019	44	Nearing, Jacob T
ODonovan_2020_athlete	PRJEB32794	31558359	2020	40	O'Donovan, Ciara M
ODonovan_2020_athlete2	PRJEB28338	31935465	2020	74	O' Donovan, Ciara M
PRJDB7630_cardiovascular_diseases	PRJDB7630			40
PRJEB29373_ankylosing_spondylitis	PRJEB29373			134
PRJEB30307_diet	PRJEB30307			27
PRJEB6092_diet	PRJEB6092			24
PRJNA356102_rheumatoid_arthritis	PRJ356102			165
PRJNA401977_diabetes	PRJ401977			145
PRJNA414153_appendix	PRJ414153			14
PRJNA436562	PRJ436562			43
PRJNA479838_CRC	PRJ479838			35
PRJNA480711_fatty_liver	PRJ480711			39
PRJNA516054_autism	PRJ516054_autism			50
PRJNA561398_ICU	PRJ561398			45
PRJNA565546_elderly_osteoporosis	PRJ565546			56
Paez_2019_overweight	PRJEB25727	31138673	2019	30	Ben√≠tez-P√°ez, Alfonso
Palleja_2018_antibiotics	PRJEB20800	30349083	2018	57	Palleja, Albert
Pasolli_2019	PRJ485056¬†PRJ504891	30661755	2019	117	Pasolli, Edoardo
Pehrsson_2016_Peru_ElSalvador	PRJ300541	27172044	2016	471	Pehrsson, Erica C Pehrsson
Petersen_2017_athlete	PRJ305507	28797298	2017	33	Petersen, Lauren M
Piper_2016_child_SBS	PRJ311208	27406942	2017	11	Piper, Hannah G
Poole_2019_amylase	PRJEB27308	30974084		126	Poole
Poyet_2019_BIOML	PRJ544527	31477907	2019	1190	Poyet, M Poyet
Qin_2012_T2D	PRJ422434	23023125	2012	368	Qin, Junjie Qin
Qin_2014_liver_cirrhosis	PRJEB6337	25079328	2014	237	Qin, Nan
RLBUHT_Cdiff	PRJEB23010			193	RLBUHT
Rampelli_2015_Hadza	PRJ278393	25981789	2015	38	Rampelli, Simone
Ravi_2019_ICU	PRJ533528	31526447	2019	233	Ravi, Anuradha
Raymond_2016_antibiotics	PRJEB8094	26359913	2016	72	Raymond, Fr√©d√©ric
Richter_2018_pathogen_challenge	PRJ338184	30057943		106	Richter
Rocafort_2019_HIV	PRJ450025	31078141		53	Rocafort
Rosa_2018_Indonesia_Liberia	PRJ407815	29486796	2018	24	Rosa, Bruce A
Sankaranarayanan_2015_USA_native_American	PRJ299502	26671671	2015	37	Sankaranarayanan, Krithivasan
Schirmer_2016_500FG	PRJ319574	27814509	2016	471	Schirmer, Melanie
Stewart_2019_cdifficile	PRJ478949	31462412	2019	49	Stewart, David B Stewart
Tapiainen_2019_infant	PRJ543520	32239170		32	Tapiainen
Tett_2019	PRJ504891	31607556 30661755	2019	43	Tett
Tremaroli_2015_bypass	PRJEB8249			21	Tremaroli
Vangay_2018_gut	PRJEB28687	30388453		52	Vangay
Vincent_2016	PRJ297252	26975510		65	Vincent
Visconti_2019_TwinsUK	PRJEB32731	31582752		975	Visconti
Vital_2018_starch	PRJEB25954	30266729		95	Vital
Vogtmann_2016_CRC_USA	PRJEB12449 no_id	2917361 27171425	1989	110	Schiffman, M H Vogtmann
Wampach_2018_infant	PRJ379120	30504906	2018	127	Wampach, Linda
Wang_2018_autism	PRJEB23052	30701194		74	Wang
Wang_2020_renal_disease	PRJ449784	32241904	2020	292	Wang, Xifan
Wen_2017_ankylosing_spondylitis	PRJ375935	28750650	2017	211	Wen, Chengping
Whon_2018_Korea	PRJEB17896	29688220	2018	27	Whon, Tae Woong
Willmann_2015_antibiotic	PRJEB10391	26369961	2015	12	Willmann, Matthias
Willmann_2019_antibiotic	PRJEB28058	31533707		163	Willmann
Wirbel_2019_CRC_Germany	ERP005534¬†PRJEB27928	30936547	2019	120	Wirbel, Jakob Wirbel
Wu_2019_centenarians	PRJEB25514	31289141	2019	59	Wu, Lu
Xie_2016_TwinsUK	PRJEB9576	27818083	2016	250	Xie, Hailiang
Yachida_2019_CRC	PRJDB4176	31171880	2019	645	Yachida, Shinichi
Ye_2018_Behcet	PRJ431482¬†PRJ356225	30077182	2018	24	Ye, Zi
Ye_2020_Vogt-Koyanagi-Harada	PRJ356225	31928124	2020	150	Ye, Zi
Yeoh_2020_China	PRJ557323	32051205		552	Yeoh
Zeevi_2015_nutrition	PRJEB11532	26590418	2015	1181	Zeevi, David
Zeller_2014_CRC_France	PRJEB6070¬†PRJEB28422	25432777	2014	198	Zeller, Georg
Zhang_2015_T2D	PRJEB15179	29590046		217	Zhang
Zhang_2015_rheumatoid_arthritis	PRJEB6997	26214836	2015	497	Zhang, Xuan
Zhang_2018_vegetarian	PRJEB26089	29755475		47	Zhang
Zhao_2018_T2D	PRJEB14155			168	Zhao
Zheng_2017_surgery	PRJ379884	29123168		22	Zheng
Zhu_2018_breastcancer	PRJ453965	30081953	2018	133	Zhu, Jia
Zhu_2020_schizophrenia	PRJEB29127	32235826	2020	171	Zhu, Feng
Zinkernagel_2017_macular_degeneration	PRJEB13835	28094305		23	Zinkernagel
Zmora_2018_probiotic	PRJEB28097	30193112	2018	2024	Zmora, Niv
Zuo_2019_atrial_fibrillation	PRJEB28384	31149718	2019	50	Zuo, Kun
Zysset-Burri_2019_retinal_occlusion	PRJEB24557	31653902		56	Zysset-Burri
studies-20_PRJEB22175	PRJEB22175			93
studies-20_PRJEB9584	PRJEB9584	27818083		207

### Sheet: Supplementary_Table_2
Source of Variation	R2	F	p value	p adjust	Unique Permutations
Studies	10.492547365381679	15.242068576397328	0.001	0.0011666666666666668	999
Bristol stool scale	7.719335408946741	0.944057070753006	0.666	0.666	999
Country	2.9857770023323877	13.919399043591067	0.001	0.0011666666666666668	999
Subject disease status	2.2318255058130365	9.125395368808151	0.001	0.0011666666666666668	999
Smoking habits	0.6442786103337788	3.4595153032507806	0.001	0.0011666666666666668	999
Age	0.18670126410889817	13.897862612866817	0.001	0.0011666666666666668	999
BMI	0.168488525207153	8.496032422029026	0.001	0.0011666666666666668	999
